# The genetic structure and adaptation of Andean highlanders and Amazonian dwellers is influenced by the interplay between geography and culture

**DOI:** 10.1101/2020.01.30.916270

**Authors:** Victor Borda, Isabela Alvim, Marla M Aquino, Carolina Silva, Giordano B Soares-Souza, Thiago P Leal, Marilia O Scliar, Roxana Zamudio, Camila Zolini, Carlos Padilla, Omar Cáceres, Kelly Levano, Cesar Sanchez, Omar Trujillo, Pedro O. Flores-Villanueva, Michael Dean, Silvia Fuselli, Moara Machado, Pedro E. Romero, Francesca Tassi, Meredith Yeager, Timothy D. O’Connor, Robert H Gilman, Eduardo Tarazona-Santos, Heinner Guio

## Abstract

Western South America was one of the worldwide cradles of civilization. The well known Inca Empire was the *tip of the iceberg* of a cultural and biological evolutionary process that started 14-11 thousand years ago. Genetic data from 18 Peruvian populations reveal that: (1) The between-population homogenization of the central-southern Andes and its differentiation with respect to Amazonian populations of similar latitudes do not extend northward. Instead, longitudinal gene flow between the northern coast of Peru, Andes and Amazonia accompanied cultural and socioeconomic interactions revealed by archeological studies. This pattern recapitulates the environmental and cultural differentiation between the fertile north, where altitudes are lower; and the arid south, where the Andes are higher, acting as a genetic barrier between the sharply different environments of the Andes and Amazonia (2). The genetic homogenization between the populations of the arid Andes is not only due to migration during the Inca Empire or the subsequent colonial period. It started at least during the earlier expansion of the pre-Inca Wari Empire (600-1000 YBP) (3) This demographic history allowed for cases of positive natural selection in the high and arid Andes vs. the low Amazon tropical forest: in the Andes, *HAND2-AS1* (heart and neural crest derivatives expressed 2 antisense RNA1, related with cardiovascular function) and *DUOX2* (dual oxidase 2, related to thyroid function and innate immunity) genes; in the Amazon, the gene encoding for the CD45 protein, essential for antigen recognition by T/B lymphocytes in viral-host interaction, consistent with the *host-virus arms race* hypothesis.
