## Supplementary Tables for "The genetic structure and adaptation of Andean highlanders and Amazonian dwellers is influenced by the interplay between geography and culture": Table_S1-3_List of all samples included in the datasets generated.xlsx

### Sheet: Table1_Samples Dataset 1.9M
	Population	Source	Geographic region	Number of individuals before the QC	Number of individuals after the QC	Linguistic Family	Latitude	Longitude	Reference	Observation
Native Samples	Tallanes	INS	Coast	40	35	Tallan	-5.2	-80.6	-	-
	Moche	INS	Coast	37	30	Chimuan	-8.17	-79.01	-	-
	Quechuas_AA	LDGH	Andean	24	24	Quechuan	-12.76	-74.12	-	-
	Chopccas	INS	Andean	19	17	Quechuan	-12.72	-74.67	-	-
	Qeros	INS	Andean	12	12	Quechuan	-13.32	-71.58	-	-
	Puno	LDGH	Andean	16	16	Aimaran	-16.13	-71.58	-	-
	Uros	INS	Andean	17	16	Aimaran	-15.8	-69.97	-	-
	Jaqarus	INS	Andean	21	17	Aimaran	-12.5	-75.88	-	-
	Ashaninkas	LDGH	Amazon Yunga	44	35	Arawakan	-11.07	-73.1	-	-
	Ashaninkas_ins	INS	Amazon Yunga	1	1	Arawakan	-11.07	-73.1	-	-
	Matsiguenkas-Shimaa	LDGH	Amazon Yunga	45	23	Arawakan	-12.76	-72.34	-	-
	Matsiguenkas-Sepahua	INS	Amazon Yunga	3	3	Arawakan	-11.15	-73.03	-	-
	Matses	INS	Lower Amazon	11	11	Panoan	-5.15	-72.88	-	-
	Nahua	INS	Lower Amazon	2	2	Panoan	-11.15	-73.03	-	-
	Shipibo-Conibo	INS	Lower Amazon	16	16	Panoan	-9	-73	-	-
	Candoshi	INS	Amazon Yunga	17	16	Jivaroan	-4.7	-76
	Awajun	INS	Amazon Yunga	25	23	Jivaroan	-4.58	-77.9
	Chachapoyas	INS	Amazon Yunga	46	40	Quechuan	-6.62	-77.38	-	-
	Lamas	INS	Amazon Yunga	22	21	Quechuan	-6.42	-76.53	-	-
	Total			418	358
Reference Samples	CDX	East Asia	China	50	-	-	-	-	1000 Genomes Project	Chinese Dai in Xishuangbanna, China
	IBS	Europe	Spain	50	-	-	-	-	1000 Genomes Project	Iberian Population in Spain
	YRI	Africa	Nigeria	50	-	-	-	-	1000 Genomes Project	Yoruba in Ibadan, Nigeria

### Sheet: Table2_Samples Dataset500K
Population_ID	Region	Country	N	Latitude	Longitude	Reference	Observation
Tallanes	North Coast	Peru	35	-5.2	-80.6	This study
Moche	North Coast	Peru	30	-8.17	-79.01	This study
Quechuas_AA	Andes	Peru	24	-12.76	-74.12	This study
Chopccas	Andes	Peru	17	-12.72	-74.67	This study
Qeros	Andes	Peru	12	-13.32	-71.58	This study
Puno	Andes	Peru	16	-16.13	-71.58	This study
Uros	Andes	Peru	16	-15.8	-69.97	This study
Jaqarus	Andes	Peru	17	-12.5	-75.88	This study
Ashaninkas	Amazon Yunga	Peru	35	-11.07	-73.1	This study
Ashaninkas_ins	Amazon Yunga	Peru	1	-11.07	-73.1	This study
Matsiguenkas-Shimaa	Amazon Yunga	Peru	23	-12.76	-72.34	This study
Matsiguenkas-Sepahua	Amazon Yunga	Peru	3	-11.15	-73.03	This study
Matses	Lower Amazon	Peru	11	-5.15	-72.88	This study
Nahua	Lower Amazon	Peru	2	-11.15	-73.03	This study
Shipibo-Conibo	Lower Amazon	Peru	16	-9	-73	This study
Candoshi	Amazon Yunga	Peru	16	-4.7	-76	This study
Awajun	Amazon Yunga	Peru	23	-4.58	-77.9	This study
Chachapoyas	Amazon Yunga	Peru	40	-6.62	-77.38	This study
Lamas	Amazon Yunga	Peru	21	-6.42	-76.53	This study
Quechua	Andes	Peru	3	-13.5	-72	Simons Genome Diversity Project	-
Karitiana	Lower Amazon	Brazil	3	-10	-63	Simons Genome Diversity Project	-
Karitiana	Lower Amazon	Brazil	2	-10	-63	Meyer et al 2013	included on Raghavan 2015
Surui	Lower Amazon	Brazil	2	-11	-62	Simons Genome Diversity Project	-
Chane	Pampas	Argentina	1	-22.53	-63.82	Simons Genome Diversity Project	-
Piapoco	Lower Amazon	Colombia	2	3	-68	Simons Genome Diversity Project	-
Pima	North American	Mexico	2	29	-108	Simons Genome Diversity Project	-
Pima	North American	Mexico	1	29	-108	Raghavan et al 2015	-
Kaqchikel	Mesoamerican	Guatemala	79	14.5	91	Michael Dean Lab	-
Mayan	Mesoamerican	Mexico	2	19	-91	Simons Genome Diversity Project	-
Mixe	Mesoamerican	Mexico	3	16.95	-96.58	Simons Genome Diversity Project	-
Mixtec	Mesoamerican	Mexico	2	17	-97	Simons Genome Diversity Project	-
Zapotec	Mesoamerican	Mexico	2	16.5	-97.2	Simons Genome Diversity Project	-
Clovis	North American	USA	1			Rasmussen et al., 2014	-
Athabascan	North American	USA	2			Raghavan et al 2015	-
Aleut	North American	USA	2	55.18	166	Simons Genome Diversity Project	-
Aleut	North American	USA	1	55.18	166	Raghavan et al 2015	-
Greenland	North American	Greenland	2	2		Raghavan et al 2015	-
Altai	CentralAsiaSiberia	Russia	1	50.84	85.654	Simons Genome Diversity Project	-
Altai	CentralAsiaSiberia	Russia	2			Raghavan et al 2015	-
Chukchi	CentralAsiaSiberia	Russia	1	69	169	Simons Genome Diversity Project	-
Eskimo_Chaplin	CentralAsiaSiberia	Russia	1	64.48	172.86	Simons Genome Diversity Project	-
Itelman	CentralAsiaSiberia	Russia	1	57	157	Simons Genome Diversity Project	-
Eskimo_Naukan	CentralAsiaSiberia	Russia	2	66.02	169.71	Simons Genome Diversity Project	-
Eskimo_Sireniki	CentralAsiaSiberia	Russia	2	64.4	173.9	Simons Genome Diversity Project	-
Mansi	CentralAsiaSiberia	Russia	2	63.65	62.1	Simons Genome Diversity Project	-
Tlingit	CentralAsiaSiberia	Russia	2	55.18	166	Simons Genome Diversity Project	-
Tubalar	CentralAsiaSiberia	Russia	2	51.1333	87	Simons Genome Diversity Project	-
Ulchi	CentralAsiaSiberia	Russia	2	52.37	140.45	Simons Genome Diversity Project	-
Yakut	CentralAsiaSiberia	Russia	2	63	129.5	Simons Genome Diversity Project	-
Yakut	CentralAsiaSiberia	Russia	2			Raghavan et al 2015	-
Even	CentralAsiaSiberia	Russia	3	57.53	135.88	Simons Genome Diversity Project	-
Siberian Yupik	East Asia	Russia	2	2		Raghavan et al 2015	-
Ket	East Asia	Russia	2			Raghavan et al 2015	-
Nivh	East Asia	Russia	2			Raghavan et al 2015	-
Kyrgyz	CentralAsiaSiberia	Kyrgyzystan	2	42.9	74.6	Simons Genome Diversity Project	-
Mongola	CentralAsiaSiberia	China	2	45	111	Simons Genome Diversity Project	-
Maori	Oceania	New Zealand	1	-41.3	174.5	Simons Genome Diversity Project	-
Bougainville	Oceania	PapuaNewGuinea	2	-6	155	Simons Genome Diversity Project	-
Dusun	Oceania	Brunei	2	4.7	114.7	Simons Genome Diversity Project	-
Igorot	Oceania	Philippines	2	17.1	121	Simons Genome Diversity Project	-
Papuan	Oceania	PapuaNewGuinea	15	-4	143	Simons Genome Diversity Project	-
Papuan	Oceania	PapuaNewGuinea	1	-4	143	Meyer et al 2012	included on Raghavan 2015
Papuan	Oceania	PapuaNewGuinea	4	-4	143	Raghavan et al 2015	-
CDX	East Asia	China	50	-	-	1000 Genomes Project	Chinese Dai in Xishuangbanna, China
IBS	Europe	Spain	50	-	-	1000 Genomes Project	Iberian Population in Spain
YRI	Africa	Nigeria	50	-	-	1000 Genomes Project	Yoruba in Ibadan, Nigeria

### Sheet: Table3_Samples Dataset 230K
Population_ID	Region	Country	N	Latitude	Longitude	Reference	Observation	After Relatedness
Tallanes	North Coast	Peru	40	-5.2	-80.6	This study		35
Moche	North Coast	Peru	37	-8.17	-79.01	This study		30
Quechuas_AA	Central Andes	Peru	24	-12.76	-74.12	This study		24
Chopccas	Central Andes	Peru	19	-12.72	-74.67	This study		17
Qeros	Central Andes	Peru	12	-13.32	-71.58	This study		12
Puno	Central Andes	Peru	16	-16.13	-71.58	This study		16
Uros	Central Andes	Peru	17	-15.8	-69.97	This study		16
Jaqarus	Andes	Peru	21	-12.5	-75.88	This study		17
Ashaninkas	Amazon Yunga	Peru	44	-11.07	-73.1	This study		35
Ashaninkas_ins	Amazon Yunga	Peru	1	-11.07	-73.1	This study		1
Matsiguenkas-Shimaa	Amazon Yunga	Peru	45	-12.76	-72.34	This study		23
Matsiguenkas-Sepahua	Amazon Yunga	Peru	3	-11.15	-73.03	This study		3
Matses	Lower Amazon	Peru	11	-5.15	-72.88	This study		11
Nahua	Lower Amazon	Peru	2	-11.15	-73.03	This study		2
Shipibo-Conibo	Lower Amazon	Peru	16	-9	-73	This study		16
Candoshi	Amazon Yunga	Peru	17	-4.7	-76	This study		16
Awajun	Amazon Yunga	Peru	25	-4.58	-77.9	This study		23
Chachapoyas	Amazon Yunga	Peru	46	-6.62	-77.38	This study		40
Lamas	Amazon Yunga	Peru	22	-6.42	-76.53	This study		21
Aleutian	America	USA	8	52	-176.6	Willerslev		7
Algonquin	America	Canada	5	48.4	-71.1	Reich et al 2012		3
Arara	Lower Amazon	Brazil	1	-4	-53.5	Reich et al 2012		1
Arhuaco	Caribean lowlands	Colombia	5	11	-73.8	Reich et al 2012		4
Aimara	Central Andes	Bolivia & Chile	23	-16.5,-22	-68.2,-70	Reich et al 2012		22
Bribri	Central America	Costa Rica	4	9.4	-83.1	Reich et al 2012		4
Cabecar	Central America	Costa Rica	31	9.5	-84	Reich et al 2012		21
Chane	Chaco	Argentina	2	-22.3	-63.7	Reich et al 2012		2
Chilote	Southern Andes	Chile	8	-42.5	-73.9	Reich et al 2012		8
Chipewyan	America	Canada	15	59.6	-107.3	Reich et al 2012		15
Chono	Southern Andes	Chile	4	-45	-74	Reich et al 2012		3
Chorotega	Central America	Costa Rica	1	10.1	-85.5	Reich et al 2012		1
Cree	America	Canada	4	50.3	-102.5	Reich et al 2012		4
Diaguita	Chaco	Argentina	5	-28.5	-65.8	Reich et al 2012		5
East Greenland Inuit	America	Greenland	7	67.5	-37.9	Reich et al 2012	Rasmussen M. et al	6
Embera	Central America	Colombia	5	7	-76	Reich et al 2012	Kidd	4
Guahibo	North Amazon	Colombia	6	5.8	-69.5	Reich et al 2012		6
Guarani	Chaco	Paraguay & Argentina	6	-23,-22.5	-54,-63.8	Reich et al 2012		5
Guaymi	Central America	Costa Rica	5	8.5	-82	Reich et al 2012		5
Huetar	Central America	Costa Rica	1	9.7	-84.3	Reich et al 2012		1
Hulliche	Southern Andes	Chile	4	-41	-73	Reich et al 2012		4
Inga	Northern Andes	Colombia	9	1	-77	Reich et al 2012		9
Jamamadi	Lower Amazon	Brazil	1	-8.5	-64.5	Reich et al 2012		1
Kaingang	Atlantic forest	Brazil	2	-24	-52.5	Reich et al 2012		2
Kaqchikel	Mesoamerican	Guatemala	13	15	-91	Reich et al 2012		13
Karitiana	Lower Amazon	Brazil	13	-10	-63	Reich et al 2012	HGDP & Kidd	8
Kogi	Caribean lowlands	Colombia	4	11	-74	Reich et al 2012		3
Maleku	America	Costa Rica	3	10.6	-84.8	Reich et al 2012		3
Maya1	Mesoamerican	Mexico	37	20.3,19.6	-87.8,-90.4	Reich et al 2012	HGDP & MGDP	37
Maya2	Mesoamerican	Mexico	12	19.6	-90.4	Reich et al 2012	Silva-Zolezze et al	12
Mixe	Mesoamerican	Mexico	17	17	-96	Reich et al 2012		17
Mixtec	Mesoamerican	Mexico	5	17	-97	Reich et al 2012		5
Ojibwa	America	Canada	5	46.5	-81	Reich et al 2012		5
Palikur	America	Guiana	3	4	-51.8	Reich et al 2012		3
Parakana	America	Brazil	1	-4.8	-50	Reich et al 2012		1
Piapoco	America	Colombia	7	3	-68	Reich et al 2012	HGDP	7
Pima	Mesoamerican	Mexico	33	29.3	-108.8	Reich et al 2012	HGDP & Kidd	24
Purepecha	America	Mexico	1	19	-101.5	Reich et al 2012		1
Quechua	Central Andes	Bolivia & Peru	40	-14.5,-14	-69, -74	Reich et al 2012	Quechuas R1 (Bolivia) & Quechuas R2 (Peru)	40
Surui	Lower Amazon	Brazil	24	-11	-62	Reich et al 2012		10
Tepehuano	Mesoamerican	Mexico	25	23.2	-104.5	Reich et al 2012	Silva-Zolezze et al	25
Teribe	America	Costa Rica	3	9	-83.2	Reich et al 2012		3
Ticuna	America	Colombia	6	-3.81	-70.01	Reich et al 2012		5
Toba	America	Argentina	4	-26.5	-59.3	Reich et al 2012		4
Waunana	America	Colombia	3	5	-77	Reich et al 2012		3
Wayuu	Caribean lowlands	Colombia	11	11	-73	Reich et al 2012		11
West Greenland Inuit	America	Greenland	8	65.3	-52	Reich et al 2012	Rasmussen M. et al	8
Wichi	America	Argentina	5	-22.5	-63.8	Reich et al 2012		5
Yaghan	America	Chile	4	-55	-68	Reich et al 2012		4
Yaqui	America	Mexico	1	28	-110.3	Reich et al 2012		1
Zapotec1	Mesoamerican	Mexico	22	16.5,16	-97.2,-97	Reich et al 2012		22
Zapotec2	Mesoamerican	Mexico	21	17.4	-96.7	Reich et al 2012	Silva-Zolezze et al	21
Altaian	East Asia	Russia	12	56.3	82.8	Reich et al 2012	Rasmussen M. et al	12
Buryat	East Asia	Russia	17	52.6	104.3	Reich et al 2012	Rasmussen M. et al	17
Chukchi	East Asia	Russia	30	67.8	178.4	Reich et al 2012	Rasmussen M. et al	30
Dolgan	East Asia	Russia	4	69.8	88.1	Reich et al 2012	Rasmussen M. et al	4
Evenki	East Asia	Russia	15	64.1	95.4	Reich et al 2012	Rasmussen M. et al	14
Ket	East Asia	Russia	2	63.8	87.4	Reich et al 2012	Rasmussen M. et al	2
Khanty	East Asia	Russia	35	63	76.5	Reich et al 2012	Kidd	35
Koryak	East Asia	Russia	10	64.1	167.9	Reich et al 2012	Rasmussen M. et al	8
Mongolian/Mongola	East Asia	Mongolia	15	48	107	Reich et al 2012	Rasmussen M. et al	15
Naukan	East Asia	Russia	16	65	188	Reich et al 2012	Di Rienzo	15
Nganasan1	East Asia	Russia	8	73.3	88	Reich et al 2012	Rasmussen M. et al	7
Nganasan2	East Asia	Russia	14	70	94	Reich et al 2012	Di Rienzo	12
Selkup	East Asia	Russia	9	66.4	84.9	Reich et al 2012	Rasmussen M. et al	9
Tundra Nentsi	East Asia	Russia	3	66.1	76.5	Reich et al 2012		3
Tuvinians	East Asia	Russia	15	52	94.4	Reich et al 2012	Rasmussen M. et al	14
Yakut	East Asia	Russia	34	63	130	Reich et al 2012	HGDP & Kidd	34
Yakughir	East Asia	Russia	13	68	150	Reich et al 2012	Di Rienzo	13
IBS	Europe	Spain	50	-	-	1000 Genomes Project	Iberian Population in Spain	50
YRI	Africa	Nigeria	50	-	-	1000 Genomes Project	Yoruba in Ibadan, Nigeria	50
Melanesian	Oceania	Melanesian	9			HGDP	Melanesian	9
Papuan	Oceania	Papuan New Guinea	16			HGDP	Papuan	16
