## Supplementary Tables for "The genetic structure and adaptation of Andean highlanders and Amazonian dwellers is influenced by the interplay between geography and culture": Table_S4_PBS_results_0.05percPBSn_0.05percPBSmeanwindow_AND_2019.xlsx

### Sheet: Página1
CHR	POS	SNP	PBS		XPEHH	FST	A1	Andes	Amazon	PEL	EAS	EUR	WAFR	Gene	Region
			PBSn score	p-value
1	155973971	rs2886070	0.174	0.00613175	-0.216	0.387	A	0.6324	0.1419	0.5824	0.13	0.6034	0.1988	null	downstream_gene_variant
1	155983710	rs11577179	0.171	0.00653665	-0.215	0.396	G	0.6373	0.14	0.5882	0.1498	0.6064	0.2914	SSR2	intron_variant
1	155995080	rs12032631	0.171	0.00653665	-0.194	0.396	A	0.6373	0.14	0.5882	0.1508	0.6074	0.2432	null	upstream_gene_variant
1	155983648	rs17381047	0.171	0.00653665	-0.215	0.396	A	0.6373	0.14	0.5882	0.1498	0.6064	0.2062	SSR2	intron_variant
1	156011444	rs2297792	0.171	0.00653665	-0.217	0.406	C	0.6373	0.1333	0.5941	0.1438	0.6014	0.3481	UBQLN4	missense_variant
1	155983298	rs4661079	0.171	0.00653665	-0.215	0.396	G	0.6373	0.14	0.5882	0.1498	0.6064	0.2062	SSR2	intron_variant
1	155993456	rs1111102	0.166	0.00731596	-0.205	0.402	A	0.6422	0.14	0.6353	0.1796	0.7376	0.3593	null	upstream_gene_variant
1	155978725	rs915178	0.16	0.00835534	-0.239	0.402	A	0.3578	0.86	0.3588	0.8165	0.2575	0.2741	null	downstream_gene_variant
2	204633156	rs10932020	0.172	0.00641327	3.578	0.337	G	0.06863	0.4467	0.1588	0.499	0.2833	0.384	null	upstream_gene_variant
2	204636190	rs2558210	0.165	0.00748181	3.71	0.333	A	0.07843	0.46	0.1588	0.5089	0.2813	0.4617	null	downstream_gene_variant
2	204634767	rs231390	0.151	0.010166	3.632	0.259	G	0.2157	0.5867	0.3059	0.6478	0.3479	0.4889	null	upstream_gene_variant
3	68752713	rs11128087	0.222	0.00212475	1.994	0.42	C	0.6569	0.14	0.4941	0.08532	0.337	0.384	null	intergenic_variant
3	68786217	rs1394255	0.222	0.00212475	1.981	0.417	T	0.6471	0.1333	0.4647	0.02679	0.338	0.3346	FAM19A4	intron_variant
3	68748667	rs7614844	0.222	0.00212475	1.992	0.42	C	0.6569	0.14	0.4941	0.08333	0.34	0.3963	null	intergenic_variant
3	68728821	rs13068024	0.221	0.00215955	1.795	0.429	A	0.6569	0.1333	0.4588	0.08829	0.159	0.3568	null	intergenic_variant
3	68749138	rs1504294	0.221	0.00215955	1.992	0.42	T	0.6569	0.14	0.5	0.08433	0.34	0.5444	null	intergenic_variant
3	68788363	rs1504301	0.221	0.00215955	1.945	0.42	C	0.6569	0.14	0.5059	0.1012	0.3519	0.5309	FAM19A4	intron_variant
3	68766552	rs4855499	0.221	0.00215955	2.019	0.42	A	0.6569	0.14	0.4941	0.08532	0.337	0.5148	null	intergenic_variant
3	68782213	rs6549143	0.221	0.00215955	1.993	0.42	A	0.6569	0.14	0.5	0.09425	0.337	0.5173	FAM19A4	3_prime_UTR_variant
3	66478318	rs7614423	0.213	0.00254455	1.942	0.355	A	0.07353	0.48	0.1471	0.6964	0.08549	0.0642	LRIG1	intron_variant
3	66504064	rs3845899	0.211	0.00265249	2.089	0.359	A	0.08333	0.5	0.1824	0.6905	0.2545	0.09259	LRIG1	intron_variant
3	68776817	rs9856483	0.2	0.00347371	2.03	0.423	A	0.652	0.1333	0.4647	0.09623	0.3539	0.3889	null	downstream_gene_variant
3	68777626	rs867310	0.196	0.003786	2.031	0.426	A	0.6618	0.14	0.5	0.1667	0.3579	0.5901	null	downstream_gene_variant
3	66468089	rs3897058	0.194	0.00395097	1.932	0.31	G	0.09314	0.4733	0.1529	0.7014	0.09245	0.07654	LRIG1	intron_variant
3	66506382	rs11127994	0.191	0.00422369	2.047	0.309	T	0.1422	0.54	0.2882	0.7391	0.3549	0.5481	LRIG1	intron_variant
3	68785692	rs6773473	0.185	0.00483376	NA	0.42	C	0.652	0.1351	0.4706	0.1488	0.3598	0.3778	FAM19A4	intron_variant
3	68797070	rs17047969	0.178	0.00561932	2.389	0.281	C	0.2402	0.6419	0.3176	0.8552	0.2117	0.4444	FAM19A4	intron_variant
3	68720845	rs7626112	0.173	0.00627809	2.022	0.259	A	0.09314	0.4267	0.2118	0.6409	0.2445	0.1333	null	intergenic_variant
3	68808225	rs13070250	0.172	0.00641327	2.323	0.265	A	0.25	0.64	0.2941	0.8492	0.1988	0.3543	FAM19A4	intron_variant
3	66467109	rs6798608	0.172	0.00641327	1.924	0.272	A	0.1471	0.5133	0.2176	0.7123	0.08946	0.5765	LRIG1	intron_variant
3	66469524	rs4109626	0.169	0.00684731	1.941	0.264	G	0.152	0.5133	0.2529	0.7143	0.1869	0.6506	LRIG1	intron_variant
3	68812600	rs13075703	0.168	0.00697892	2.344	0.282	A	0.6373	0.2267	0.4941	0.01389	0.3469	0.2593	FAM19A4	intron_variant
3	68805024	rs1489992	0.168	0.00697892	2.312	0.282	T	0.6373	0.2267	0.4882	0.01488	0.3469	0.1975	FAM19A4	intron_variant
3	68723014	rs11718279	0.158	0.00874719	2.031	0.228	T	0.09804	0.4067	0.2059	0.6121	0.2525	0.1988	null	intergenic_variant
3	68708150	rs1394251	0.158	0.00874719	1.845	0.235	G	0.09804	0.4122	0.2471	0.63	0.3241	0.2062	null	intergenic_variant
4	174455685	rs2877766	0.205	0.00306459	4.481	0.361	A	0.88	0.4533	0.7353	0.2847	0.4105	0.3827	HAND2-AS1	upstream_gene_variant
4	174456068	rs13114604	0.201	0.00337459	4.413	0.351	A	0.8824	0.4667	0.7353	0.2827	0.3569	0.4062	HAND2-AS1	upstream_gene_variant
4	174456843	rs4695845	0.19	0.0043153	4.413	0.345	T	0.8824	0.473	0.7412	0.3681	0.3598	0.4037	HAND2-AS1	intron_variant,non_coding_transcript_variant
4	174474597	rs11933956	0.178	0.00561932	3.589	0.282	T	0.8218	0.4467	0.6059	0.2044	0.2058	0.03827	null	intron_variant,non_coding_transcript_variant
4	63242547	rs1478533	0.17	0.00670779	2.179	0.261	A	0.7426	0.3562	0.6471	0.1022	0.675	0.2815	null	intergenic_variant
4	63250043	rs11131367	0.164	0.00766594	2.204	0.244	T	0.7451	0.3733	0.6471	0.1032	0.675	0.2815	null	intergenic_variant
4	63242192	rs1478531	0.164	0.00766594	2.204	0.244	T	0.7451	0.3733	0.6471	0.1022	0.675	0.2815	null	intergenic_variant
4	63242796	rs7671611	0.164	0.00766594	2.179	0.244	T	0.7451	0.3733	0.6471	0.1022	0.675	0.2815	null	intergenic_variant
4	174461562	rs4585277	0.155	0.00937812	3.94	0.228	T	0.848	0.5333	0.7176	0.2411	0.3052	0.316	HAND2-AS1	downstream_gene_variant
4	63242542	rs1478532	0.151	0.010166	2.176	0.22	T	0.7206	0.3733	0.5647	0.08234	0.4543	0.1889	null	intergenic_variant
4	174468685	rs4607193	0.151	0.010166	3.791	0.292	G	0.8284	0.4467	0.6412	0.3075	0.2942	0.1457	null	intron_variant,non_coding_transcript_variant
5	13030458	rs112720547	0.2	0.00347371	1.228	0.371	C	0.6287	0.16	0.4824	0.1339	0.4115	0.1247	null	intron_variant,non_coding_transcript_variant
5	13015058	rs111319852	0.198	0.0036015	1.186	0.369	C	0.6275	0.16	0.4882	0.1329	0.4115	0.3198	null	intron_variant,non_coding_transcript_variant
5	13015303	rs17240093	0.198	0.0036015	1.174	0.369	G	0.6275	0.16	0.4765	0.1329	0.4115	0.2741	null	intron_variant,non_coding_transcript_variant
5	13019896	rs17253223	0.198	0.0036015	1.225	0.369	A	0.6275	0.16	0.4824	0.1319	0.4115	0.2741	null	intron_variant,non_coding_transcript_variant
5	13084241	rs1840867	0.198	0.0036015	1.298	0.364	T	0.63	0.1667	0.4824	0.1319	0.4344	0.07654	null	intergenic_variant
5	13021885	rs79260376	0.198	0.0036015	0.123	0.369	A	0.6275	0.16	0.4824	0.1339	0.4115	0.2741	null	intron_variant,non_coding_transcript_variant
5	13093140	rs2401768	0.182	0.00516448	1.298	0.381	G	0.6422	0.16	0.5	0.1925	0.4751	0.1778	null	intergenic_variant
5	13102168	rs1840848	0.176	0.0058889	1.324	0.378	G	0.6471	0.1667	0.5059	0.2192	0.5348	0.184	null	intergenic_variant
5	13080609	rs62349426	0.176	0.0058889	1.303	0.372	G	0.6422	0.1667	0.5059	0.2004	0.4801	0.1778	null	intergenic_variant
5	13019834	rs17253174	0.173	0.00627809	1.225	0.372	A	0.6422	0.1667	0.5	0.2212	0.4722	0.3667	null	intron_variant,non_coding_transcript_variant
5	167920840	rs17731981	0.152	0.00997403	2.98	0.221	G	0.7277	0.38	0.4647	0.1081	0.00994	0.02099	RARS	intron_variant
5	167946261	rs2305737	0.151	0.010166	2.981	0.22	A	0.7255	0.3784	0.4647	0.1081	0.00994	0.0321	RARS	3_prime_UTR_variant
6	29389130	rs11758991	0.181	0.00527121	-0.413	0.38	T	0.01471	0.3733	0.1118	0.3532	0.3419	0.263	null	downstream_gene_variant
6	29379891	rs12192194	0.181	0.00527121	-0.327	0.38	G	0.01471	0.3733	0.1118	0.3532	0.3419	0.263	null	intron_variant
6	29383320	rs1362073	0.181	0.00527121	-0.349	0.38	A	0.01471	0.3733	0.1118	0.3522	0.3419	0.263	null	intron_variant
7	127785381	rs322738	0.197	0.00369476	2.157	0.389	G	0.6667	0.1757	0.5529	0.1538	0.1312	0.4815	null	intergenic_variant
7	127773388	rs322760	0.196	0.003786	2.094	0.38	T	0.6912	0.2067	0.6059	0.1607	0.4215	0.7284	null	regulatory_region_variant
7	127754984	rs322786	0.196	0.003786	2.116	0.364	T	0.6716	0.2	0.5941	0.1488	0.4543	0.4914	null	intergenic_variant
7	127744787	rs322812	0.196	0.003786	2.165	0.364	C	0.6716	0.2	0.5882	0.1498	0.4583	0.5914	null	intergenic_variant
7	127772339	rs322762	0.195	0.00385477	2.093	0.383	G	0.6863	0.2	0.6059	0.1607	0.4205	0.458	null	regulatory_region_variant
7	147417555	rs10952705	0.194	0.00395097	2.737	0.323	G	0.7647	0.3267	0.5588	0.128	0.3598	0.7617	CNTNAP2	intron_variant
7	147398856	rs851723	0.194	0.00395097	2.401	0.323	A	0.7647	0.3267	0.5588	0.124	0.3638	0.7778	CNTNAP2	intron_variant
7	147407010	rs700317	0.192	0.0041126	2.44	0.323	C	0.2353	0.6733	0.3941	0.8671	0.5437	0.1457	CNTNAP2	intron_variant
7	127762275	rs322771	0.188	0.00451175	2.042	0.358	G	0.6667	0.2	0.5412	0.1528	0.1412	0.4198	null	intergenic_variant
7	147370955	rs700315	0.185	0.00483376	1.8	0.324	G	0.6616	0.2267	0.5294	0.07937	0.2833	0.8383	CNTNAP2	intron_variant
7	127734012	rs6960004	0.184	0.00494137	2.137	0.34	T	0.652	0.2	0.5	0.1478	0.1571	0.1148	null	downstream_gene_variant
7	147390604	rs851725	0.183	0.00503833	1.966	0.323	G	0.6618	0.2267	0.5235	0.1032	0.2823	0.8556	CNTNAP2	intron_variant
7	127737045	rs322818	0.181	0.00527121	2.095	0.334	A	0.6471	0.2	0.5235	0.1478	0.168	0.4469	null	downstream_gene_variant
7	127778099	rs201812951	0.178	0.00561932	2.157	0.349	A	0.6667	0.2067	0.5529	0.1696	0.1332	0.4617	null	intergenic_variant
7	147371810	rs700316	0.176	0.0058889	1.801	0.3	A	0.6422	0.2267	0.5176	0.0496	0.1909	0.5593	CNTNAP2	intron_variant
7	147364018	rs76699651	0.176	0.0058889	1.809	0.3	C	0.6422	0.2267	0.4353	0	0.05368	0.03457	CNTNAP2	intron_variant
7	147368736	rs7779787	0.176	0.0058889	1.808	0.3	A	0.6422	0.2267	0.4412	0	0.05467	0.08889	CNTNAP2	intron_variant
7	147366954	rs851727	0.176	0.0058889	1.809	0.3	G	0.6422	0.2267	0.4706	0.002976	0.06859	0.5099	CNTNAP2	intron_variant
7	147356098	rs73472817	0.171	0.00653665	1.073	0.283	A	0.6422	0.24	0.4588	0.03373	0.09543	0.7272	CNTNAP2	intron_variant
7	147362203	rs851732	0.17	0.00670779	1.839	0.285	G	0.6436	0.24	0.4235	0.003968	0.002982	0.2012	CNTNAP2	intron_variant
7	147360601	rs73741210	0.167	0.00718129	1.826	0.283	G	0.6422	0.24	0.4941	0.1032	0.1799	0.2778	CNTNAP2	intron_variant
7	147355378	rs77411613	0.162	0.00799129	1.073	0.266	A	0.6275	0.24	0.4882	0.0496	0.1402	0.05185	CNTNAP2	intron_variant
7	147355483	rs78291755	0.162	0.00799129	1.073	0.266	T	0.6275	0.24	0.4882	0.0496	0.1402	0.05185	CNTNAP2	intron_variant
7	8382310	rs6463799	0.159	0.0085175	0.887	0.253	G	0.6569	0.28	0.5118	0.0754	0.5626	0.3728	LOC100505938	intron_variant,non_coding_transcript_variant
7	147406262	rs731565	0.159	0.0085175	2.437	0.259	T	0.6422	0.26	0.4471	0	0.0507	0.2086	CNTNAP2	intron_variant
7	127762205	rs322772	0.158	0.00874719	2.122	0.3	A	0.2696	0.6867	0.3471	0.7163	0.4483	0.2469	null	intergenic_variant
7	127781181	rs57123595	0.156	0.00910082	1.985	0.279	T	0.5392	0.1467	0.4412	0.06845	0.06461	0.04938	null	intergenic_variant
7	8387647	rs11766081	0.154	0.00955903	0.703	0.24	C	0.655	0.2887	0.4941	0.06548	0.4682	0.3469	null	downstream_gene_variant
11	923034	rs10794341	0.174	0.00613175	1.38	0.282	A	0.7451	0.34	0.6706	0.1875	0.4553	0.3617	null	upstream_gene_variant
11	918219	rs10902230	0.168	0.00697892	1.231	0.266	G	0.7451	0.3542	0.6765	0.1815	0.4583	0.5123	null	upstream_gene_variant
11	885695	rs6597974	0.154	0.00955903	1.321	0.238	C	0.7624	0.4	0.6529	0.2391	0.5179	0.3654	CHID1	intron_variant
12	47875372	rs4768813	0.164	0.00766594	3.877	0.332	G	0.8137	0.38	0.6412	0.245	0.1491	0.1185	null	upstream_gene_variant
12	47814159	rs2521979	0.163	0.0078206	4.036	0.352	A	0.1618	0.6042	0.2882	0.6796	0.6551	0.3136	null	downstream_gene_variant
12	47852950	rs4768809	0.162	0.00799129	3.862	0.324	G	0.8088	0.38	0.6412	0.244	0.1421	0.05185	null	upstream_gene_variant
12	47869771	rs2521978	0.155	0.00937812	3.863	0.317	C	0.8039	0.38	0.7412	0.2599	0.2714	0.2753	null	intergenic_variant
12	47889495	rs10747519	0.152	0.00997403	3.774	0.278	A	0.8382	0.4667	0.6529	0.3185	0.2266	0.2877	null	intergenic_variant
12	47814486	rs2698794	0.151	0.010166	NA	0.344	A	0.8069	0.36	0.7059	0.3214	0.3419	0.716	null	downstream_gene_variant
14	48388108	rs9671233	0.153	0.00974387	2.339	0.226	A	0.1078	0.42	0.2059	0.745	0.3559	0.5556	null	intergenic_variant
15	45413672	rs175088	0.22	0.0022017	-2.552	0.465	A	0.5392	0.02667	0.3471	0.04563	0.06759	0.642	DUOXA1	intron_variant
15	45408933	rs2576092	0.22	0.0022017	-2.599	0.465	T	0.5392	0.02667	0.3529	0.04464	0.07455	0.7185	DUOXA2	downstream_gene_variant
15	45392075	rs269868	0.22	0.0022017	-2.647	0.492	C	0.5343	0.006667	0.3353	0.04861	0.06958	0.8667	DUOX2	missense_variant
15	45393667	rs953733	0.22	0.0022017	-2.647	0.492	G	0.5343	0.006667	0.3294	0.04663	0.06262	0.4543	DUOX2	intron_variant
15	45385916	rs10851420	0.217	0.00233621	-2.668	0.487	T	0.5294	0.006667	0.3353	0.04762	0.05865	0.6901	DUOX2	3_prime_UTR_variant
15	45414247	rs1898298	0.217	0.00233621	-2.552	0.465	G	0.5392	0.02667	0.3588	0.04563	0.07654	0.6457	DUOXA1	intron_variant
15	45398965	rs269862	0.216	0.00240016	-2.602	0.492	C	0.5343	0.006667	0.3294	0.04861	0.06759	0.3914	DUOX2	intron_variant
15	45398438	rs57659670	0.216	0.00240016	-2.602	0.492	C	0.5343	0.006667	0.3294	0.04762	0.06759	0.437	DUOX2	missense_variant
15	45218389	rs74009492	0.214	0.00249158	NA	0.573	A	0.8431	0.22	0.5765	0.4097	0.1034	0.8716	null	downstream_gene_variant
15	45385626	rs8024922	0.213	0.00254455	-2.523	0.478	T	0.5198	0.006667	0.3118	0.04563	0.05765	0.2432	DUOX2	3_prime_UTR_variant
15	45223062	rs8030847	0.213	0.00254455	NA	0.57	C	0.8382	0.2162	0.5765	0.4077	0.05567	0.6926	null	upstream_gene_variant
15	45203065	rs950474	0.208	0.00284543	NA	0.558	G	0.8333	0.22	0.5588	0.4008	0.1034	0.3741	null	downstream_gene_variant
15	45204089	rs9302118	0.206	0.00299285	NA	0.563	C	0.8382	0.2222	0.5765	0.4117	0.1064	0.9642	null	downstream_gene_variant
15	45145764	rs2948905	0.204	0.00313409	NA	0.558	G	0.8333	0.22	0.5824	0.4117	0.1074	0.9605	null	intron_variant,non_coding_transcript_variant
15	45154004	rs11070436	0.2	0.00347371	NA	0.558	G	0.8333	0.22	0.5824	0.4137	0.1074	0.8086	null	non_coding_transcript_exon_variant
15	45141373	rs1288097	0.197	0.00369476	NA	0.556	A	0.8284	0.2162	0.5824	0.4157	0.07853	0.984	null	intron_variant,non_coding_transcript_variant
15	45415487	rs2470666	0.197	0.00369476	-2.581	0.475	C	0.549	0.02667	0.3765	0.1607	0.09344	0.6938	DUOXA1	intron_variant
15	45394406	rs269866	0.197	0.00369476	-2.639	0.488	C	0.5396	0.01333	0.4235	0.09226	0.3996	0.9321	DUOX2	intron_variant
15	45337789	rs76661354	0.184	0.00494137	-2.799	0.406	G	0.4554	0.007042	0.2353	0.01587	0.003976	0.07037	SORD	intron_variant
15	45397889	rs73406334	0.177	0.0057459	-2.647	0.399	T	0.4314	0	0.2235	0.03472	0.06461	0.07901	DUOX2	synonymous_variant
15	45404693	rs751151	0.175	0.0060052	-2.516	0.363	T	0.4314	0.02	0.2294	0.001984	0.06262	0.1136	DUOX2	downstream_gene_variant
15	45385895	rs3743222	0.168	0.00697892	-2.673	0.394	G	0.4265	0	0.2294	0.04167	0.05765	0.2407	DUOX2	3_prime_UTR_variant
15	45358846	rs2854439	0.163	0.0078206	-2.486	0.512	C	0.5588	0.007042	0.3765	0.2054	0.1243	0.8704	SORD	intron_variant
15	45153824	rs59925024	0.158	0.00874719	-2.784	0.36	T	0.4167	0.01333	0.2412	0.01984	0.003976	0.1272	null	intron_variant,non_coding_transcript_variant
16	28554108	rs1074631	0.178	0.00561932	NA	0.249	A	0.8137	0.4533	0.7	0.07341	0.3141	0.05309	null	upstream_gene_variant
16	28550667	rs3785354	0.178	0.00561932	NA	0.251	T	0.8137	0.4521	0.7	0.07341	0.3151	0.1951	null	upstream_gene_variant
16	28559573	rs4787456	0.178	0.00561932	NA	0.249	T	0.8137	0.4533	0.7059	0.07341	0.3161	0.1951	null	downstream_gene_variant
16	28593597	rs4788074	0.178	0.00561932	NA	0.249	T	0.8137	0.4533	0.7	0.0744	0.3171	0.1988	CCDC101	intron_variant
16	28559981	rs4788078	0.178	0.00561932	NA	0.249	A	0.8137	0.4533	0.7059	0.07341	0.3161	0.1951	null	upstream_gene_variant
16	28593347	rs17707300	0.177	0.0057459	NA	0.249	G	0.8137	0.4533	0.7	0.08433	0.325	0.163	CCDC101	intron_variant
16	28594549	rs4788073	0.177	0.0057459	NA	0.249	C	0.8137	0.4533	0.7059	0.08433	0.326	0.1988	CCDC101	intron_variant
16	28595700	rs17640009	0.173	0.00627809	NA	0.243	C	0.8137	0.4595	0.7059	0.08433	0.325	0.1988	CCDC101	intron_variant
16	28631585	rs1968752	0.167	0.00718129	NA	0.228	T	0.8235	0.4865	0.7353	0.0744	0.3231	0.5704	SULT1A1	intron_variant
16	5601261	rs11076932	0.161	0.00819629	-1.47	0.318	T	0.2941	0.7333	0.3294	0.753	0.3241	0.1741	null	intron_variant,non_coding_transcript_variant
16	5604636	rs2342529	0.153	0.00974387	-1.462	0.295	A	0.2941	0.7143	0.3353	0.745	0.3201	0.1802	null	intron_variant,non_coding_transcript_variant
17	50264903	rs12940840	0.164	0.00766594	3.279	0.324	T	0.8284	0.4067	0.6235	0.3462	0.2465	0.1679	null	intergenic_variant
17	50216689	rs16951028	0.163	0.0078206	3.097	0.332	A	0.8235	0.3933	0.6412	0.3036	0.2068	0.04691	CA10	intron_variant
17	50245050	rs1393732	0.161	0.00819629	3.347	0.32	G	0.1832	0.6042	0.3412	0.6607	0.6173	0.3815	null	intergenic_variant
17	50221315	rs5010295	0.16	0.00835534	3.354	0.303	C	0.8088	0.4	0.6176	0.3006	0.1859	0.2346	CA10	intron_variant
17	50299021	rs10514997	0.158	0.00874719	2.102	0.302	T	0.5	0.1	0.4353	0.07639	0.07853	0.07531	null	intergenic_variant
17	50303337	rs16951144	0.158	0.00874719	1.61	0.302	A	0.5	0.1	0.4353	0.07639	0.07753	0.07654	null	intergenic_variant
17	50257713	rs8080246	0.158	0.00874719	3.347	0.303	A	0.8088	0.4	0.6176	0.2867	0.1819	0.1086	null	intergenic_variant
17	50217537	rs11079992	0.154	0.00955903	3.247	0.425	G	0.1667	0.6733	0.3471	0.5417	0.6521	0.08272	CA10	intron_variant
