## Supplementary Tables for "The genetic structure and adaptation of Andean highlanders and Amazonian dwellers is influenced by the interplay between geography and culture": Table_S5_PBS_results_0.05percPBSn_0.05percPBSmeanwindow_AMZ_2019.xlsx

### Sheet: Página1
CHR	POS	SNP	PBS		XPEHH	FST	A1	Andes	Amazon	PEL	EAS	EUR	WAFR	Gene	Region
			PBSn	p-value
1	198683240	rs76293161	0.265	0.00389188	-4.222	0.403	G	0.3137	0.82	0.3059	0.04861	0.1064	0.137	PTPRC	intron_variant
1	198658856	rs3754098	0.26	0.0041731	-4.497	0.396	T	0.4118	0.9	0.4294	0.1746	0.07753	0.193	PTPRC	intron_variant
1	198641205	rs77235602	0.255	0.00444621	-4.366	0.382	T	0.3235	0.8133	0.3294	0.04365	0.05567	0.199	PTPRC	intron_variant
1	198644124	rs9803750	0.255	0.00444621	-4.375	0.378	T	0.4363	0.9067	0.4765	0.1806	0.2982	0.717	PTPRC	intron_variant
1	198660724	rs16843712	0.254	0.00450034	-4.495	0.378	A	0.3235	0.8108	0.3294	0.04266	0.05666	0.177	PTPRC	intron_variant
1	198636736	rs12145132	0.249	0.00483407	-4.304	0.373	G	0.3235	0.8067	0.3471	0.04663	0.162	0.224	PTPRC	intron_variant
1	198638593	rs74134779	0.249	0.00483407	-4.35	0.373	C	0.3235	0.8067	0.3471	0.04762	0.16	0.226	PTPRC	intron_variant
1	198639280	rs74134780	0.249	0.00483407	-4.35	0.373	G	0.3235	0.8067	0.3471	0.04663	0.16	0.226	PTPRC	intron_variant
1	198601197	rs2038926	0.237	0.0056779	-3.55	0.398	G	0.5637	0.08	0.4353	0.6925	0.3588	0.425	null	intergenic_variant
1	198634625	rs1052238	0.219	0.00731636	-3.828	0.364	T	0.4314	0.8933	0.5176	0.3075	0.4553	0.589	PTPRC	intron_variant
1	198618707	rs6686725	0.216	0.00763613	-3.688	0.358	T	0.5637	0.1067	0.4353	0.6915	0.3519	0.409	PTPRC	intron_variant
1	198572265	rs1326288	0.214	0.00784053	-3.897	0.37	A	0.2941	0.78	0.2941	0.126	0.05567	0.081	null	upstream_gene_variant
1	198587504	rs1926228	0.214	0.00784053	-3.397	0.37	A	0.2941	0.78	0.3059	0.126	0.05865	0.212	null	intergenic_variant
1	198580255	rs4915310	0.213	0.00795947	-3.576	0.37	G	0.2941	0.78	0.2941	0.127	0.05666	0.085	null	intergenic_variant
1	198583381	rs76632124	0.213	0.00795947	-3.576	0.37	C	0.2941	0.78	0.3	0.128	0.05368	0.015	null	intergenic_variant
1	198627652	rs3754096	0.212	0.0080754	-3.82	0.349	A	0.555	0.1067	0.4353	0.6905	0.3529	0.409	PTPRC	intron_variant
1	198632356	rs1998843	0.211	0.00817837	-3.834	0.341	T	0.549	0.1067	0.4235	0.6925	0.3479	0.23	PTPRC	intron_variant
1	198609305	rs6673408	0.205	0.00889519	-3.699	0.299	A	0.3039	0.7333	0.3176	0.05456	0.0507	0.265	PTPRC	intron_variant
1	198625877	rs74134766	0.205	0.00889519	-3.825	0.299	T	0.3039	0.7333	0.3176	0.05456	0.0507	0.265	PTPRC	intron_variant
1	198634997	rs3767742	0.199	0.00968617	-3.796	0.281	T	0.3186	0.7333	0.3353	0.04762	0.1511	0.112	PTPRC	intron_variant
3	2122311	rs9854866	0.225	0.00673859	-3.22	0.311	A	0.3529	0.7867	0.2824	0.001984	0.1044	0.41	null	intergenic_variant
3	2145380	rs12491638	0.216	0.00763613	-2.751	0.312	A	0.5686	0.9533	0.4941	0.1885	0.1819	0.159	CNTN4	intron_variant
3	162496237	rs9851876	0.211	0.00817837	0.315	0.387	C	0.201	0.68	0.3706	0.08829	0.4791	0.344	null	intergenic_variant
3	2140188	rs116791947	0.204	0.00900821	-2.788	0.302	T	0.3676	0.7933	0.2588	0.06349	0.06461	0.01	CNTN4	upstream_gene_variant
3	172197169	rs34435474	0.203	0.0091415	-2.165	0.347	A	0.5294	0.9467	0.4765	0.3571	0.2823	0.328	null	intergenic_variant
3	172190200	rs9814532	0.203	0.0091415	-2.107	0.339	T	0.5245	0.9392	0.4471	0.3423	0.2366	0.185	null	intergenic_variant
3	172202999	rs2084373	0.201	0.00940145	-2.156	0.342	A	0.5343	0.9467	0.4765	0.3581	0.2863	0.332	null	intergenic_variant
3	162682265	rs9847141	0.199	0.00968617	0.28	0.37	A	0.1863	0.6467	0.3412	0.08929	0.3648	0.301	null	intergenic_variant
3	172133487	rs2593858	0.196	0.0100989	-1.656	0.357	C	0.5196	0.9467	0.4824	0.4514	0.33	0.295	null	intergenic_variant
3	172192239	rs6445062	0.196	0.0100989	-2.169	0.335	C	0.4604	0.05405	0.4647	0.629	0.4622	0.461	null	intergenic_variant
3	172125840	rs2037562	0.194	0.0103717	-1.615	0.352	G	0.4755	0.05333	0.5	0.5526	0.5547	0.344	null	intergenic_variant
3	172133060	rs551228	0.194	0.0103717	-1.656	0.352	C	0.5248	0.9467	0.4824	0.4514	0.335	0.243	null	intergenic_variant
3	2124731	rs79454526	0.194	0.0103717	-3.412	0.325	C	0.348	0.7933	0.2588	0.1339	0.05467	0.136	null	intergenic_variant
3	172228827	rs1126161	0.193	0.0105181	-2.154	0.294	T	0.549	0.9267	0.4529	0.2639	0.3091	0.204	TNFSF10	intron_variant
3	162701303	rs12486577	0.191	0.0107984	0.278	0.354	T	0.1863	0.6319	0.3412	0.08829	0.3648	0.307	null	intergenic_variant
5	175989028	rs4868651	0.236	0.00581385	-1.998	0.386	G	0.5099	0.96	0.5176	0.1964	0.5348	0.307	CDHR2	intron_variant
5	175989456	rs4867839	0.23	0.00629315	-2.014	0.369	G	0.5245	0.96	0.5176	0.1964	0.5328	0.306	CDHR2	intron_variant
5	175989116	rs12655321	0.215	0.00773909	-2.018	0.339	A	0.5539	0.96	0.5882	0.2034	0.5368	0.307	CDHR2	intron_variant
5	148646778	rs4100758	0.21	0.00830183	-1.704	0.276	A	0.5882	0.9452	0.5647	0.1885	0.2575	0.252	null	upstream_gene_variant
5	148559909	rs4362930	0.2	0.00953907	-2.099	0.295	C	0.4363	0.06	0.3765	0.6835	0.34	0.583	ABLIM3	intron_variant
5	148574502	rs7724384	0.193	0.0105181	-2.07	0.285	T	0.4216	0.06	0.3588	0.6716	0.3221	0.399	ABLIM3	intron_variant
6	95968991	rs729278	0.206	0.00878184	-1.495	0.252	C	0.5196	0.88	0.5412	0.1081	0.4622	0.399	null	intergenic_variant
6	95976436	rs9386880	0.199	0.00968617	-1.488	0.252	A	0.5196	0.88	0.5412	0.1438	0.4612	0.399	null	regulatory_region_variant
7	41084002	rs73319565	0.229	0.00637205	-2.129	0.344	C	0.3039	0.76	0.2412	0.007937	0.05865	0.21	null	intergenic_variant
7	41085469	rs10225807	0.227	0.00657948	-2.129	0.344	T	0.3039	0.76	0.2647	0.01488	0.1451	0.31	null	regulatory_region_variant
7	41083785	rs4724019	0.227	0.00657948	-2.129	0.341	G	0.3069	0.76	0.2412	0.007937	0.05865	0.21	null	intergenic_variant
7	41077260	rs10273137	0.224	0.00682769	-2.014	0.34	A	0.2941	0.7467	0.2588	0.01389	0.1451	0.24	null	intergenic_variant
7	41109211	rs17171811	0.224	0.00682769	-2.263	0.332	T	0.3088	0.76	0.2412	0.008929	0.05765	0.049	null	intergenic_variant
7	137945850	rs11766493	0.207	0.00865563	-2.465	0.342	C	0.5	0.9267	0.5706	0.2232	0.3797	0.541	null	intergenic_variant
7	137948412	rs11769289	0.207	0.00865563	NA	0.342	C	0.5	0.9267	0.5588	0.2103	0.3598	0.542	null	intergenic_variant
7	137945886	rs11773406	0.207	0.00865563	-2.465	0.342	A	0.5	0.9267	0.5706	0.2232	0.3787	0.541	null	intergenic_variant
7	137947218	rs4732302	0.202	0.00926966	-2.456	0.332	T	0.5	0.92	0.5588	0.2143	0.3539	0.562	null	intergenic_variant
12	82974229	rs117867910	0.203	0.0091415	-1.207	0.346	C	0.1716	0.62	0.1824	0.0129	0.05567	0	null	intergenic_variant
12	82990209	rs11832517	0.203	0.0091415	-1.21	0.346	C	0.1716	0.62	0.1882	0.0129	0.05567	0.081	null	intergenic_variant
12	82966466	rs17009722	0.203	0.0091415	-1.22	0.346	G	0.1716	0.62	0.1882	0.01389	0.06163	0.069	null	intergenic_variant
12	82971185	rs4882423	0.203	0.0091415	-1.207	0.346	T	0.1716	0.62	0.1824	0.0129	0.05567	0.069	null	intergenic_variant
12	83004340	rs4882426	0.203	0.0091415	-1.325	0.346	A	0.1716	0.62	0.1882	0.0129	0.05567	0.174	null	intergenic_variant
12	82959244	rs55794927	0.203	0.0091415	-1.279	0.346	C	0.1716	0.62	0.1882	0.0129	0.06163	0.068	null	intergenic_variant
12	82998818	rs76093777	0.203	0.0091415	-1.325	0.346	C	0.1716	0.62	0.1882	0.0129	0.05567	0.098	null	intergenic_variant
14	50675487	rs8017367	0.208	0.00854604	0.051	0.325	T	0.3922	0.8333	0.4059	0.2153	0.2555	0.314	SOS2	intron_variant
14	50699750	rs3759594	0.206	0.00878184	-0.002	0.333	T	0.3775	0.8311	0.3824	0.244	0.163	0.036	null	upstream_gene_variant
14	50700257	rs3759591	0.201	0.00940145	0.004	0.322	A	0.3922	0.8311	0.4059	0.244	0.2565	0.315	null	upstream_gene_variant
15	45421662	rs3784576	0.247	0.00495473	-1.52	0.588	A	0.145	0.7838	0.1529	0.2986	0.01789	0.022	DUOXA1	5_prime_UTR_variant
15	101398800	rs7175787	0.241	0.00538075	NA	0.448	A	0.1618	0.6867	0.2647	0.0506	0.003976	0.752	null	intron_variant,non_coding_transcript_variant
15	101397838	rs7180535	0.241	0.00538075	NA	0.448	G	0.1618	0.6867	0.2588	0.05456	0.003976	0.586	null	intron_variant,non_coding_transcript_variant
15	45425055	rs938132	0.237	0.0056779	-1.52	0.596	A	0.1471	0.7933	0.2588	0.3988	0.2594	0.893	DUOX1	upstream_gene_variant
15	45421758	rs1648281	0.226	0.00665457	-1.52	0.601	G	0.1471	0.7973	0.2471	0.4266	0.2386	0.606	null	5_prime_UTR_variant
15	101407850	rs12441230	0.216	0.00763613	NA	0.392	T	0.1569	0.6333	0.2412	0.04563	0.000994	0.078	LOC145757	downstream_gene_variant
15	101401592	rs4461053	0.216	0.00763613	NA	0.392	G	0.1569	0.6333	0.2588	0.04563	0.003976	0.763	null	non_coding_transcript_exon_variant
15	101404488	rs7168412	0.216	0.00763613	NA	0.392	C	0.1569	0.6333	0.2529	0.04563	0.003976	0.585	LOC145757	non_coding_transcript_exon_variant
15	101401627	rs7176820	0.216	0.00763613	NA	0.392	C	0.1569	0.6333	0.2529	0.04563	0.003976	0.688	null	non_coding_transcript_exon_variant
15	101409424	rs12441432	0.215	0.00773909	NA	0.392	G	0.1569	0.6333	0.2529	0.04663	0.003976	0.699	LOC145757	downstream_gene_variant
15	101410411	rs12909230	0.215	0.00773909	NA	0.392	C	0.1569	0.6333	0.2529	0.04663	0.003976	0.738	LOC145757	downstream_gene_variant
15	101402323	rs7182439	0.213	0.00795947	NA	0.385	G	0.1618	0.6333	0.2529	0.04563	0.003976	0.691	LOC145757	non_coding_transcript_exon_variant
15	45443764	rs11070442	0.207	0.00865563	-2.508	0.508	T	0.1912	0.7733	0.1412	0.2768	0.01789	0.03	DUOX1	intron_variant
15	45444280	rs16939755	0.207	0.00865563	-2.509	0.508	C	0.1912	0.7733	0.1412	0.2808	0.01789	0.036	DUOX1	intron_variant
15	101370250	rs76169586	0.198	0.00980714	NA	0.363	T	0.1961	0.6533	0.2235	0.1101	0.001988	0.065	null	downstream_gene_variant
15	101358833	rs7166542	0.196	0.0100989	NA	0.363	A	0.1961	0.6533	0.2294	0.1071	0.003976	0.191	null	intron_variant,non_coding_transcript_variant
17	67032269	rs9901117	0.217	0.00750981	-1.57	0.341	T	0.2647	0.7267	0.1941	0.03671	0.001988	0.174	ABCA9	intron_variant
17	67032288	rs9913052	0.217	0.00750981	-1.57	0.341	C	0.2647	0.7267	0.1941	0.03671	0.001988	0.174	ABCA9	intron_variant
17	67059397	rs16973554	0.216	0.00763613	-1.552	0.336	A	0.2647	0.723	0.1941	0.03671	0.001988	0.184	null	upstream_gene_variant
17	67038123	rs4968991	0.215	0.00773909	-1.583	0.334	G	0.2696	0.7267	0.1941	0.03671	0.001988	0.189	ABCA9	intron_variant
17	67039645	rs61744800	0.215	0.00773909	-1.583	0.334	T	0.2696	0.7267	0.1941	0.03671	0.001988	0.177	ABCA9	missense_variant
17	67086724	rs1860120	0.193	0.0105181	-1.362	0.327	T	0.2598	0.7095	0.2235	0.1181	0.06561	0.551	ABCA6	intron_variant
18	70932885	rs12455310	0.302	0.002433	-1.738	0.537	T	0.1716	0.78	0.1647	0.02778	0.1133	0.059	null	upstream_gene_variant
18	70868673	rs17087088	0.289	0.00284637	-2.186	0.481	C	0.2426	0.8151	0.1941	0.07837	0.02883	0.027	LOC400655	intron_variant,non_coding_transcript_variant
18	70881642	rs1542906	0.288	0.00289127	-2.188	0.483	G	0.2402	0.8133	0.1941	0.07937	0.03678	0.032	LOC400655	intron_variant,non_coding_transcript_variant
18	70885017	rs9319864	0.288	0.00289127	-2.188	0.483	T	0.2402	0.8133	0.2176	0.07937	0.06064	0.277	LOC400655	intron_variant,non_coding_transcript_variant
18	70866907	rs17087084	0.286	0.00296703	-2.184	0.476	T	0.2451	0.8133	0.2118	0.07837	0.06362	0.101	LOC400655	intron_variant,non_coding_transcript_variant
18	70867751	rs2015832	0.286	0.00296703	-2.184	0.476	A	0.2451	0.8133	0.2294	0.07837	0.07058	0.278	LOC400655	intron_variant,non_coding_transcript_variant
18	70901449	rs8093463	0.284	0.00304044	-2.24	0.486	A	0.2475	0.8239	0.2059	0.1022	0.06064	0.259	LOC400655	intron_variant,non_coding_transcript_variant
18	70861344	rs2342252	0.275	0.00340242	-2.184	0.469	G	0.25	0.8133	0.2529	0.1032	0.1163	0.504	LOC400655	intron_variant,non_coding_transcript_variant
18	70895793	rs9950493	0.271	0.00359159	-2.258	0.476	C	0.25	0.8133	0.2471	0.1389	0.09344	0.678	LOC400655	intron_variant,non_coding_transcript_variant
18	70915014	rs9319866	0.27	0.0036404	-2.007	0.442	A	0.2451	0.7867	0.2059	0.02976	0.06163	0.243	LOC400655	intron_variant,non_coding_transcript_variant
18	70916012	rs9965210	0.27	0.0036404	-1.817	0.442	C	0.2451	0.7867	0.2059	0.02976	0.06163	0.243	LOC400655	intron_variant,non_coding_transcript_variant
18	70903735	rs8086216	0.269	0.00369345	-2.009	0.469	T	0.2549	0.8133	0.2529	0.1379	0.1083	0.661	LOC400655	intron_variant,non_coding_transcript_variant
18	70880006	rs8090073	0.269	0.00369345	-2.189	0.469	G	0.2549	0.8133	0.2588	0.1389	0.1074	0.67	LOC400655	intron_variant,non_coding_transcript_variant
18	70914071	rs2221330	0.263	0.00400473	-2.005	0.436	C	0.25	0.7867	0.2235	0.06349	0.1193	0.353	LOC400655	intron_variant,non_coding_transcript_variant
18	70906826	rs1039474	0.262	0.00405934	-2.063	0.489	G	0.2402	0.8133	0.2529	0.1746	0.1889	0.691	LOC400655	intron_variant,non_coding_transcript_variant
18	70828310	rs12456324	0.262	0.00405934	-1.654	0.432	T	0.2402	0.7733	0.2118	0.0496	0.02883	0.02	LOC400655	intron_variant,non_coding_transcript_variant
18	70843010	rs1158869	0.26	0.0041731	-1.489	0.432	T	0.2402	0.7733	0.2235	0.05456	0.08648	0.114	LOC400655	intron_variant,non_coding_transcript_variant
18	70803145	rs17086978	0.252	0.00463216	-1.634	0.415	C	0.2402	0.76	0.2176	0.05159	0.03082	0.02	null	regulatory_region_variant
18	70835785	rs7235485	0.25	0.00476137	-1.545	0.425	A	0.2451	0.7733	0.2647	0.07738	0.1133	0.506	LOC400655	intron_variant,non_coding_transcript_variant
18	70909870	rs9945538	0.243	0.00523458	-1.996	0.442	C	0.25	0.7867	0.2647	0.1766	0.2018	0.843	LOC400655	intron_variant,non_coding_transcript_variant
18	70938176	rs7229918	0.235	0.00589122	-1.774	0.436	G	0.2598	0.7867	0.2941	0.1736	0.2823	0.915	null	intergenic_variant
18	70930075	rs1503027	0.233	0.00604155	-1.837	0.374	A	0.3137	0.7933	0.2765	0.1171	0.1024	0.73	LOC400655	intron_variant,non_coding_transcript_variant
18	70929332	rs12965830	0.225	0.00673859	-1.84	0.368	T	0.3186	0.7933	0.2882	0.1518	0.1571	0.803	LOC400655	intron_variant,non_coding_transcript_variant
18	70917610	rs12957914	0.218	0.00741063	-1.855	0.362	C	0.3235	0.7933	0.3118	0.1677	0.1859	0.926	LOC400655	intron_variant,non_coding_transcript_variant
18	70825044	rs12458692	0.216	0.00763613	-1.652	0.367	T	0.2941	0.7733	0.2706	0.1409	0.09245	0.089	LOC400655	intron_variant,non_coding_transcript_variant
18	70779212	rs12455097	0.211	0.00817837	-1.572	0.363	T	0.2843	0.76	0.2882	0.1379	0.09046	0.215	null	intergenic_variant
18	36195762	rs10502703	0.21	0.00830183	-0.984	0.403	C	0.2304	0.7333	0.2882	0.1696	0.06064	0.072	null	intergenic_variant
18	36235593	rs3744906	0.21	0.00830183	-1.898	0.396	T	0.2353	0.7333	0.2882	0.1687	0.04573	0.195	null	intron_variant,non_coding_transcript_variant
18	36196915	rs4800035	0.21	0.00830183	-0.984	0.403	T	0.2304	0.7333	0.2882	0.1696	0.04573	0.072	null	intergenic_variant
18	36197047	rs4800037	0.21	0.00830183	-0.984	0.403	A	0.2304	0.7333	0.2941	0.1706	0.04573	0.257	null	intergenic_variant
18	36226695	rs77648715	0.209	0.00843155	-1.634	0.389	C	0.2402	0.7333	0.2765	0.1647	0.001988	0.056	null	intergenic_variant
18	70778066	rs996210	0.209	0.00843155	-1.554	0.357	C	0.2892	0.76	0.2824	0.1379	0.09046	0.032	null	intergenic_variant
18	36202252	rs1943409	0.208	0.00854604	-0.984	0.396	A	0.2353	0.7333	0.3235	0.1716	0.1233	0.32	null	intergenic_variant
18	70773268	rs58808538	0.203	0.0091415	-1.541	0.357	G	0.2941	0.76	0.3	0.1766	0.1103	0.278	null	intergenic_variant
19	38483889	rs11669092	0.249	0.00483407	0.811	0.489	A	0.1029	0.6467	0.1529	0.07044	0.05765	0	SIPA1L3	intron_variant
19	38510275	rs833934	0.229	0.00637205	0.715	0.445	C	0.1535	0.68	0.2529	0.1052	0.2266	0.569	SIPA1L3	intron_variant
19	38510256	rs833935	0.227	0.00657948	0.715	0.44	C	0.1535	0.6757	0.2529	0.1052	0.2266	0.573	SIPA1L3	intron_variant
19	38478280	rs833910	0.219	0.00731636	0.994	0.453	C	0.1238	0.6467	0.2353	0.1181	0.339	0.479	SIPA1L3	intron_variant
19	38552834	rs1654349	0.209	0.00843155	0.001	0.37	T	0.1814	0.6467	0.2588	0.1111	0.161	0.331	SIPA1L3	intron_variant
19	38525798	rs855605	0.209	0.00843155	0.854	0.362	G	0.1863	0.6467	0.2706	0.0754	0.1809	0.491	SIPA1L3	intron_variant
19	38540746	rs1654341	0.202	0.00926966	0.885	0.351	A	0.1832	0.6333	0.2588	0.0744	0.163	0.504	SIPA1L3	intron_variant
19	38541114	rs1612361	0.201	0.00940145	0.885	0.347	C	0.1863	0.6333	0.2588	0.0744	0.163	0.493	SIPA1L3	intron_variant
19	38532868	rs1725515	0.198	0.00980714	0.884	0.355	C	0.1912	0.6467	0.2941	0.1141	0.327	0.712	SIPA1L3	intron_variant
19	38563632	rs1622409	0.192	0.0106618	-0.099	0.371	A	0.1225	0.5733	0.1706	0.1181	0.1402	0.252	SIPA1L3	intron_variant
21	39425314	rs726924	0.195	0.0102262	NA	0.297	T	0.3824	0.8041	0.4294	0.1062	0.3012	0.105	null	downstream_gene_variant
22	41074168	rs133067	0.257	0.00433203	NA	0.255	C	0.6176	0.9467	0.6941	0.01786	0.2078	0.001	MCHR1	upstream_gene_variant
22	41071731	rs133064	0.25	0.00476137	NA	0.24	A	0.6373	0.9467	0.7353	0.02083	0.3907	0.293	null	upstream_gene_variant
22	41074773	rs133070	0.25	0.00476137	NA	0.24	G	0.6373	0.9467	0.7412	0.02083	0.3966	0.422	MCHR1	5_prime_UTR_variant
22	41075695	rs133073	0.246	0.00502853	NA	0.234	C	0.6436	0.9467	0.7412	0.02083	0.3946	0.428	MCHR1	synonymous_variant
22	41076597	rs5758036	0.242	0.00530805	NA	0.225	C	0.3529	0.05333	0.2529	0.9772	0.5815	0.164	MCHR1	intron_variant
22	40684283	rs5757905	0.238	0.00560339	NA	0.232	G	0.652	0.9533	0.06471	0.01389	0.2406	0.474	TNRC6B	intron_variant
22	41050608	rs133054	0.23	0.00629315	NA	0.217	T	0.6324	0.9324	0.7294	0.02282	0.4364	0.447	null	regulatory_region_variant
22	41090554	rs133082	0.212	0.0080754	NA	0.177	C	0.7598	0.98	0.7647	0.03373	0.4543	0.495	null	regulatory_region_variant
