## Supplementary Tables for "The genetic structure and adaptation of Andean highlanders and Amazonian dwellers is influenced by the interplay between geography and culture": Table_S7_0.5percXPEHH_0.05percPBSn_0.05percPBSmeanwindow_AMZ_2019.xlsx

### Sheet: Página1
CHR	POS	SNP	PBS		XPEHH	FST	A1	Andes	Amazon	PEL	EAS	EUR	WAFR	Gene	Region
			PBSn score	p-value
1	198683240	rs76293161	0.265	0.00389188	-4.22192	0.402775	G	0.3137	0.82	0.3059	0.04861	0.1064	0.137	PTPRC	intron_variant
1	198658856	rs3754098	0.26	0.0041731	-4.49742	0.395736	T	0.4118	0.9	0.4294	0.1746	0.07753	0.1926	PTPRC	intron_variant
1	198641205	rs77235602	0.255	0.00444621	-4.36587	0.381687	T	0.3235	0.8133	0.3294	0.04365	0.05567	0.1988	PTPRC	intron_variant
1	198644124	rs9803750	0.255	0.00444621	-4.37453	0.377633	T	0.4363	0.9067	0.4765	0.1806	0.2982	0.7173	PTPRC	intron_variant
1	198660724	rs16843712	0.254	0.00450034	-4.49519	0.378095	A	0.3235	0.8108	0.3294	0.04266	0.05666	0.1765	PTPRC	intron_variant
1	198636736	rs12145132	0.249	0.00483407	-4.30379	0.372993	G	0.3235	0.8067	0.3471	0.04663	0.162	0.2235	PTPRC	intron_variant
1	198638593	rs74134779	0.249	0.00483407	-4.34977	0.372993	C	0.3235	0.8067	0.3471	0.04762	0.16	0.2259	PTPRC	intron_variant
1	198639280	rs74134780	0.249	0.00483407	-4.34977	0.372993	G	0.3235	0.8067	0.3471	0.04663	0.16	0.2259	PTPRC	intron_variant
1	198601197	rs2038926	0.237	0.0056779	-3.54971	0.397575	G	0.5637	0.08	0.4353	0.6925	0.3588	0.4247	null	intergenic_variant
1	198634625	rs1052238	0.219	0.00731636	-3.82823	0.363699	T	0.4314	0.8933	0.5176	0.3075	0.4553	0.5889	PTPRC	intron_variant
1	198618707	rs6686725	0.216	0.00763613	-3.68777	0.358069	T	0.5637	0.1067	0.4353	0.6915	0.3519	0.4086	PTPRC	intron_variant
1	198572265	rs1326288	0.214	0.00784053	-3.89667	0.369523	A	0.2941	0.78	0.2941	0.126	0.05567	0.08148	null	upstream_gene_variant
1	198587504	rs1926228	0.214	0.00784053	-3.39729	0.369523	A	0.2941	0.78	0.3059	0.126	0.05865	0.2123	null	intergenic_variant
1	198580255	rs4915310	0.213	0.00795947	-3.57604	0.369523	G	0.2941	0.78	0.2941	0.127	0.05666	0.08519	null	intergenic_variant
1	198583381	rs76632124	0.213	0.00795947	-3.57604	0.369523	C	0.2941	0.78	0.3	0.128	0.05368	0.01481	null	intergenic_variant
1	198627652	rs3754096	0.212	0.0080754	-3.82	0.349095	A	0.555	0.1067	0.4353	0.6905	0.3529	0.4086	PTPRC	intron_variant
1	198632356	rs1998843	0.211	0.00817837	-3.83405	0.341405	T	0.549	0.1067	0.4235	0.6925	0.3479	0.2296	PTPRC	intron_variant
1	198609305	rs6673408	0.205	0.00889519	-3.69908	0.298993	A	0.3039	0.7333	0.3176	0.05456	0.0507	0.2654	PTPRC	intron_variant
1	198625877	rs74134766	0.205	0.00889519	-3.8246	0.298993	T	0.3039	0.7333	0.3176	0.05456	0.0507	0.2654	PTPRC	intron_variant
1	198634997	rs3767742	0.199	0.00968617	-3.79593	0.280778	T	0.3186	0.7333	0.3353	0.04762	0.1511	0.1123	PTPRC	intron_variant
3	2124731	rs79454526	0.194	0.0103717	-3.41199	0.325184	C	0.348	0.7933	0.2588	0.1339	0.05467	0.1358	null	intergenic_variant
